# Predicting missing links in food webs using stacked models and species traits

**DOI:** 10.1101/2024.11.22.624890

**Authors:** Lucy Van Kleunen, Laura E. Dee, Kate L. Wootton, François Massol, Aaron Clauset

## Abstract

Networks are a powerful way to represent the complexity of complex ecological systems. However, most ecological networks are incompletely observed, e.g., food webs typically contain only partial lists of species interactions. Computational methods for inferring such missing links from observed networks can facilitate field work and investigations of the ecological processes that shape food webs. Here, we describe a stacked generalization approach to predicting missing links in food webs that can learn to optimally combine both structural and trait-based predictions, while accounting for link direction and ecological assumptions. Tests of this method on synthetic food webs show that it performs very well on networks with strong group structure, strong trait structure, and various combinations thereof. Applied to a global database of 290 food webs, the method often achieves near-perfect performance for missing link prediction, and performs better when it can exploit both species traits and patterns in connectivity. Furthermore, we find that link predictability varies with ecosystem type, correlates with certain network characteristics like size, and is principally driven by a subset of ecologically-interpretable predictors. These results indicate broad applicability of stacked generalization for studying ecological interactions and understanding the processes that drive link formation in food webs.
