## Supplemental Data File 1 for "Predicting missing links in food webs using stacked models and species traits"

### Sheet: filling_movement_NA
food web	node_name	filled_value
Grand Caricaie marsh dominated by Cladietum marisci, mown Clmown1	Trichoptera_larvae	other
Grand Caricaie marsh dominated by Cladietum marisci, mown Clmown1	Limoniidae_larvae	other
Grand Caricaie marsh dominated by Cladietum marisci, mown Clmown1	Pipinculus sp_NA	flying
Grand Caricaie marsh dominated by Cladietum marisci, mown Clmown2	Trichoptera_larvae	other
Grand Caricaie marsh dominated by Cladietum marisci, mown Clmown2	Limoniidae_larvae	other
Grand Caricaie marsh dominated by Cladietum marisci, mown Clmown2	Pipinculus sp_NA	flying
Grand Caricaie marsh dominated by Cladietum marisci, not mown ClControl1	Phlaeothripidae phyto_NA	flying
Grand Caricaie marsh dominated by Cladietum marisci, not mown ClControl1	Phlaeothripidae pred_NA	flying
Grand Caricaie marsh dominated by Cladietum marisci, not mown ClControl2	Phlaeothripidae_NA	flying
Grand Caricaie marsh dominated by Schoenus nigricans, mown Scmown1	Insecta_larvae	other
Grand Caricaie marsh dominated by Schoenus nigricans, mown Scmown1	Limoniidae_larvae	other
Grand Caricaie marsh dominated by Schoenus nigricans, mown Scmown2	Limoniidae_larvae	other
Grand Caricaie marsh dominated by Schoenus nigricans, mown Scmown2	Pipinculus sp_NA	flying
Grand Caricaie marsh dominated by Schoenus nigricans, not mown ScControl1	Limoniidae_larvae	other
Grand Caricaie marsh dominated by Schoenus nigricans, not mown ScControl2	Limoniidae_larvae	other
Chesapeake Bay	Carcinus sp._adults	walking
Chesapeake Bay	Portunus spinimanus_adults	walking
Chesapeake Bay	Leiostomus xanthurus_juveniles	swimming
Chesapeake Bay	Plecoptera_larvae	other
Chesapeake Bay	Trichoptera_larvae	other
Carpinteria	Epipellic flora_adults	sessile
Carpinteria	Monanthocloe littoralis_adults	sessile
Alert	arthropods_NA	other
Bylot	arthropods_NA	other
Herschel	arthropods_NA	other
Nenetsky	arthropods_NA	other
Svalbard	arthropods_NA	other
Yamal	arthropods_NA	other
Zackenberg	arthropods_NA	other
Gearagh	Bacteria_NA	other
Iceland stream IS7 April 2009	Bacteria_NA	other
Iceland stream IS7 August 2008	Bacteria_NA	other
Iceland stream IS8 April 2009	Bacteria_NA	other
Iceland stream IS8 August 2008	Bacteria_NA	other
FloridaIslandE1	Lasioseius sp._NA	walking
FloridaIslandE1	Poecilipa rhizophorae_NA	walking
FloridaIslandE1	Lapisma sp._NA	walking
FloridaIslandE1	Orgygia detrita_NA	flying
FloridaIslandE3	Lasioseius sp._NA	walking
FloridaIslandE3	Poecilipa rhizophorae_NA	walking
FloridaIslandE3	Lapisma sp._NA	walking
FloridaIslandE3	Orgygia detrita_NA	flying
Kye Burn	Meiofauna_NA	floating
