## Supplemental Data File 3 for "Predicting missing links in food webs using stacked models and species traits"

### Sheet: eco_type_metadata
	streams	terrestrial aboveground	terrestrial belowground	lakes	marine
fw_num	28	21	52	55	134
log_num_nodes_min	1.30103	1.11394	1.94939	1.11394	1
log_num_nodes_25quant	1.54899	1.36173	2.06446	1.46976	1.27875
log_num_nodes_median	1.92667	2.09342	2.08813	1.5682	1.44716
log_num_nodes_mean	1.77831	1.83888	2.0878	1.56112	1.50368
log_num_nodes_75quant	2.01175	2.23045	2.12871	1.69897	1.68124
log_num_nodes_max	2.1038	2.32428	2.22531	1.87506	2.78247
avg_degree_min	3.3	1.6154	3.1293	1.2308	1.1538
avg_degree_25quant	4.67073	2.9091	11.913	2.5	2.7401
avg_degree_median	6.095	6.4919	14.7177	3.875	4.4259
avg_degree_mean	9.37125	6.34299	14.1908	3.9728	5.33417
avg_degree_75quant	9.3278	8.5669	16.32	5.05215	6.70812
avg_degree_max	27.4567	13.237	21.5163	10.1143	32.6306
connectance_min	0.0470462	0.0423729	0.0272114	0.0584046	0.0231185
connectance_25quant	0.0634908	0.0547435	0.10854	0.0869998	0.12429
connectance_median	0.177579	0.0631235	0.119275	0.0992788	0.151597
connectance_mean	0.147692	0.0856648	0.114749	0.105258	0.151319
connectance_75quant	0.201528	0.128623	0.126224	0.113568	0.175494
connectance_max	0.232784	0.15	0.15805	0.297479	0.275735
clustering_coefficient_min	0.001	0	0.138	0	0
clustering_coefficient_25quant	0.03425	0.066	0.547	0.0905	0.11225
clustering_coefficient_median	0.101	0.194	0.582	0.178	0.22
clustering_coefficient_mean	0.157929	0.15481	0.54925	0.169545	0.226134
clustering_coefficient_75quant	0.292	0.218	0.60975	0.237	0.3195
clustering_coefficient_max	0.459	0.285	0.674	0.624	0.591
modularity_min	0.015	0.188	0.175	0.057	0.041
modularity_25quant	0.0795	0.228	0.2225	0.243	0.13025
modularity_median	0.145	0.27	0.2445	0.301	0.1685
modularity_mean	0.137214	0.28819	0.247	0.289218	0.184985
modularity_75quant	0.18775	0.346	0.26925	0.357	0.23
modularity_max	0.288	0.384	0.321	0.411	0.457
reciprocated_edge_min	0	0	0	0	0
reciprocated_edge_25quant	0	0	0.0325	0	0
reciprocated_edge_median	0.003	0.003	0.0525	0.017	0.0055
reciprocated_edge_mean	0.01925	0.00719048	0.0537308	0.0214727	0.0176642
reciprocated_edge_75quant	0.0195	0.013	0.07825	0.029	0.022
reciprocated_edge_max	0.162	0.029	0.112	0.111	0.204
assort_met_min	-0.115	-0.152	0	-0.211	-0.175
assort_met_25quant	-0.08575	0	0.022	-0.1065	-0.0605
assort_met_median	-0.0615	0	0.024	-0.057	-0.0065
assort_met_mean	-0.061	0.00147619	0.0236346	-0.0667818	-0.0318582
assort_met_75quant	-0.04025	0.046	0.027	-0.0065	0
assort_met_max	0	0.073	0.042	0.009	0.144
assort_mov_min	-0.112	-0.131	0	-0.069	-0.211
assort_mov_25quant	-0.0695	-0.022	0.041	0	-0.103
assort_mov_median	-0.0275	0.017	0.0465	0	-0.0615
assort_mov_mean	-0.0397143	0.114714	0.0611538	-0.00154545	-0.0624179
assort_mov_75quant	-0.0055	0.306	0.05425	0	-0.02525
assort_mov_max	0.012	0.387	0.404	0.027	0.164
assort_mass_min	-0.051	-0.107	0.028	-0.075	-0.172
assort_mass_25quant	-0.01225	0.016	0.15675	-0.0195	-0.00075
assort_mass_median	-0.0035	0.055	0.1735	-0.008	0.019
assort_mass_mean	-0.000535714	0.0408095	0.167019	-0.00327273	0.0181642
assort_mass_75quant	0.01625	0.077	0.18425	0.01	0.04
assort_mass_max	0.048	0.142	0.223	0.071	0.104
deg_assort_io_min	-0.785	-0.7381	-0.2976	-0.5989	-0.3652
deg_assort_io_25quant	-0.36995	-0.4724	-0.180825	-0.4229	-0.2012
deg_assort_io_median	-0.23485	-0.1584	-0.1238	-0.342	-0.12065
deg_assort_io_mean	-0.278407	-0.287305	-0.133777	-0.342693	-0.116972
deg_assort_io_75quant	-0.147975	-0.09	-0.087525	-0.2488	-0.049175
deg_assort_io_max	-0.0733	-0.0315	0.0363	0	0.3725
deg_assort_oi_min	-0.4598	-0.4888	-0.6838	-0.861	-0.8174
deg_assort_oi_25quant	-0.22285	-0.3496	-0.34235	-0.69945	-0.3907
deg_assort_oi_median	-0.10775	-0.2258	-0.27	-0.6138	-0.1754
deg_assort_oi_mean	0.0382357	-0.257629	-0.267235	-0.584875	-0.111575
deg_assort_oi_75quant	0.2342	-0.1725	-0.170725	-0.49625	0.126425
deg_assort_oi_max	0.9289	-0.0963	0.015	-0.0091	0.8617
deg_assort_oo_min	-0.0164	-0.6856	-0.1758	0	-0.6236
deg_assort_oo_25quant	0.069075	-0.0494	-0.03835	0.31885	-0.08645
deg_assort_oo_median	0.21785	0.0675	0.03235	0.4477	0.0356
deg_assort_oo_mean	0.238589	0.0928619	0.0441962	0.427469	0.00519254
deg_assort_oo_75quant	0.33005	0.3202	0.10225	0.53365	0.14285
deg_assort_oo_max	0.8244	0.5544	0.3894	0.8054	0.5247
deg_assort_ii_min	-0.9467	-0.278	-0.0119	-0.3066	-0.6376
deg_assort_ii_25quant	-0.4852	0.0473	0.24535	-0.00675	-0.1015
deg_assort_ii_median	-0.23955	0.1168	0.2853	0.1427	0.17015
deg_assort_ii_mean	-0.215936	0.0609714	0.283748	0.144711	0.107887
deg_assort_ii_75quant	0.109975	0.1496	0.324225	0.3016	0.34305
deg_assort_ii_max	0.3752	0.2466	0.4678	0.7193	0.6524
miss_mass_frac_min	0	0	0.01	0	0
miss_mass_frac_25quant	0.0525	0	0.0645	0.0155	0
miss_mass_frac_median	0.0975	0.017	0.0725	0.024	0
miss_mass_frac_mean	0.235464	0.0967619	0.0704231	0.0353091	0.0150672
miss_mass_frac_75quant	0.50125	0.217	0.076	0.0315	0
miss_mass_frac_max	0.648	0.385	0.121	0.588	0.5
high_tax_frac_min	0.045	0.122	0.179	0	0
high_tax_frac_25quant	0.1295	0.227	0.242	0.1135	0.2
high_tax_frac_median	0.2135	0.39	0.2755	0.172	0.259
high_tax_frac_mean	0.248179	0.357905	0.292673	0.176236	0.250903
high_tax_frac_75quant	0.42475	0.49	0.3035	0.244	0.32125
high_tax_frac_max	0.471	0.542	0.635	0.373	0.418
unclassified_tax_frac_min	0.024	0.028	0.04	0	0.006
unclassified_tax_frac_25quant	0.05625	0.065	0.11975	0.068	0.1
unclassified_tax_frac_median	0.083	0.089	0.1355	0.091	0.1465
unclassified_tax_frac_mean	0.0862857	0.211619	0.130808	0.108727	0.158224
unclassified_tax_frac_75quant	0.096	0.391	0.144	0.1145	0.21
unclassified_tax_frac_max	0.2	0.692	0.191	1	0.417
parasitic_removal_min	0	0	0	0	0
parasitic_removal_25quant	0	0	0	0	0
parasitic_removal_median	0	0.004	0	0	0
parasitic_removal_mean	0.000107143	0.0827619	0.00238462	0	0
parasitic_removal_75quant	0	0.068	0	0	0
parasitic_removal_max	0.003	0.694	0.077	0	0
cannibalistic_removal_min	0	0	0	0	0.001
cannibalistic_removal_25quant	0	0	0.019	0.014	0.02925
cannibalistic_removal_median	0.004	0.002	0.021	0.019	0.049
cannibalistic_removal_mean	0.0178214	0.00261905	0.0202885	0.0232	0.0601493
cannibalistic_removal_75quant	0.024	0.004	0.023	0.027	0.08025
cannibalistic_removal_max	0.091	0.011	0.033	0.087	0.269
num_attr_min	8	7	8	5	7
num_attr_25quant	10	8	11	8	7
num_attr_median	10.5	9	11	9	8
num_attr_mean	10.4286	9.61905	10.8269	8.25455	7.87313
num_attr_75quant	11	12	11	9	8
num_attr_max	13	13	11	11	15
min_log_mass_min	-11.4711	-8.42366	-15.0223	-13.4647	-20.1675
min_log_mass_25quant	-10.8861	-6.08566	-15.0223	-11.4572	-4
min_log_mass_median	-9.97881	-4.53018	-15.0223	-10.618	-4
min_log_mass_mean	-10.038	-4.75483	-14.7077	-10.6958	-4.4025
min_log_mass_75quant	-9.50342	-2.69897	-15.0223	-10.5543	-4
min_log_mass_max	-9.2815	-2.69897	-4.83268	-4	-4
max_log_mass_min	-2.86961	3.51851	-1.51279	-2.74176	-1.17849
max_log_mass_25quant	0.809992	3.54407	-0.307891	1.09656	0.242301
max_log_mass_median	1.52254	3.69897	-0.0353389	2.30103	0.829854
max_log_mass_mean	1.39078	4.07548	0.0373119	1.4673	1.08942
max_log_mass_75quant	2.25846	4.68588	0.401012	2.62212	1.62527
max_log_mass_max	4.23942	5.36922	0.914551	4.69897	7.71929
mean_log_mass_min	-8.32061	-2.51421	-6.36275	-8.04734	-3.21226
mean_log_mass_25quant	-5.84489	-2.32638	-4.74694	-7.14208	-2.55098
mean_log_mass_median	-5.42194	-1.84805	-4.47076	-6.54877	-2.288
mean_log_mass_mean	-5.70334	-1.05255	-4.59292	-6.32971	-2.2412
mean_log_mass_75quant	-4.97896	0.870996	-4.34654	-5.97962	-2.03152
mean_log_mass_max	-4.60545	1.58843	-2.72726	2.13835	2.46485
median_log_mass_min	-9.79317	-2.85954	-6.7748	-8.55721	-3.64207
median_log_mass_25quant	-4.70855	-2.504	-4.30103	-7.84949	-3
median_log_mass_median	-4.15197	-2.18709	-4.07276	-7.1584	-2.69367
median_log_mass_mean	-5.11621	-0.820238	-4.1119	-6.80432	-2.5315
median_log_mass_75quant	-3.84082	1.8721	-3.72199	-6.49757	-2
median_log_mass_max	-3.46057	2.68243	-2.7361	2.46545	2.68395
mass_skewness_min	0.289672	0.222653	0.343068	0.424265	0.188399
mass_skewness_25quant	0.336223	0.260694	0.44346	0.550316	0.674692
mass_skewness_median	0.450899	0.594387	0.512033	0.651797	0.876276
mass_skewness_mean	0.480443	0.625124	0.570927	0.67455	0.895693
mass_skewness_75quant	0.587724	0.924511	0.653983	0.769443	1.09944
mass_skewness_max	0.896333	1.69731	1.14565	1.09129	1.65868
